# A pathogenic DYT-THAP1 dystonia mutation causes hypomyelination and loss of YY1 binding

**DOI:** 10.1101/2021.08.03.454996

**Authors:** Dhananjay Yellajoshyula, Abigail E. Rogers, Audrey J. Kim, Sumin Kim, Samuel S. Pappas, William T. Dauer

**Affiliations:** Department of Neurology, University of Michigan, Ann Arbor, MI, USA; Molecular Cellular and Developmental Biology, University of Michigan, Ann Arbor, MI, USA; Cell and Molecular Biology, University of Michigan, Ann Arbor, MI, USA; Peter O’Donnell Jr. Brain Institute, University of Texas Southwestern Medical Center, Dallas, Texas, USA; Department of Neurology, University of Texas Southwestern Medical Center, Dallas, Texas, USA; Department of Neuroscience, University of Texas Southwestern Medical Center, Dallas, Texas, USA

## Abstract

Dystonia is a disabling disease that manifests as prolonged involuntary twisting movements. DYT-THAP1 is an inherited form of isolated dystonia caused by mutations in *THAP1* encoding the transcription factor THAP1. The phe81leu (F81L) missense mutation is representative of a category of poorly understood mutations that do not occur on residues critical for DNA binding. Here, we demonstrate that the F81L mutation (THAP1^F81L^) impairs THAP1 transcriptional activity and disrupts CNS myelination. Strikingly, THAP1^F81L^ exhibits normal DNA binding but causes a significantly reduced DNA binding of YY1, its transcriptional partner that also has an established role in oligodendrocyte lineage progression. Our results suggest a model of molecular pathogenesis whereby THAP1^F81L^ normally binds DNA but is unable to efficiently organize an active transcription complex.
