## Supplemental Table 2 for "A pathogenic DYT-THAP1 dystonia mutation causes hypomyelination and loss of YY1 binding"

### Sheet: Sheet1
Genotyping Primers
Gene	Forward	Reverse
Thap1	GCATAGGACAGAGCCTTTCAG	GATGCCAATACCTGATTGGAG
	TGCTGGGTGTTGGAAAATAA
Cre	CTAGGCCACAGAATTGAAAGATCT	GTAGGTGGAAATTCTAGCATCATCC
	GCGGTCTGGCAGTAAAAACTATC	GTGAAACAGCATTGCTGTCACTT
qRT-PCR Primers for mRNA Expression
Gene	Forward	Reverse
Ech1	TCCACGTGCAGCTAAACCGGC	AGCCCGGCAGTCCGAGTCTT
Cuedc2	GTTCAGGCCTGTCTCGTCAT	CTCCATGCTGGGTCTTCGTT
Dpagt1	AGCGTCCTAGCTGGGTTTTG	TAAGCCAGGAACAATCCCGT
Prepl	GGAGAGCTTCGGTTTCTCGT	GGAGAACGTATGGACAAAGCAAA
Rpl19	TCAGGCTACAGAAGAGGCTTGC	ACAGTCACAGGCTTGCGGATG
qChIP Primers
Gene	Forward	Reverse
Ech1	AGCAACGTCCCAAACACATG	CCCACCTAGTTCGCCATCTT
Cuedc2	CCCAGAGCAGTTCCCTTCT	AAATGAGGAAAGAAGCCCCG
Prepl	ACACCAACCCAGACCGATAG	CACTTTGTCTCTTGCTCGCC
Gapdh	AGGGCTGCAGTCCGTATTTA	GCCCTTGAGCTAGGACTGG
